# Absolute measurement of the tissue origins of cell-free DNA in the healthy state and following paracetamol overdose

**DOI:** 10.1101/715888

**Authors:** Danny Laurent, Fiona Semple, Philip J. Starkey Lewis, Elaine Rose, Holly A. Black, Stuart J. Forbes, Mark J. Arends, James W. Dear, Timothy J. Aitman

## Abstract

**Background:** Despite the emergence of cell-free DNA (cfDNA) as a clinical biomarker in cancer, the tissue origins of cfDNA in healthy individuals have to date been inferred only by indirect and relative measurement methods, such as tissue-specific methylation and nucleosomal profiling.

**Methods:** We performed the first direct, absolute measurement of the tissue origins of cfDNA, using tissue-specific knockout mouse strains, in both healthy mice and following paracetamol (APAP) overdose. We then investigated the utility of total cfDNA and the percentage of liver-specific cfDNA as clinical biomarkers in patients presenting with APAP overdose.

**Results:** Analysis of cfDNA from healthy tissue-specific knockout mice showed that cfDNA originates predominantly from white and red blood cell lineages, with minor contribution from hepatocytes, and no detectable contribution from skeletal and cardiac muscle. Following APAP overdose in mice, total plasma cfDNA and the percentage fraction originating from hepatocytes increased by ~100 and ~19-fold respectively. Total cfDNA increased by an average of more than 236-fold in clinical samples from APAP overdose patients with biochemical evidence of liver injury, and 18-fold in patients without biochemically apparent liver injury. Measurement of liver-specific cfDNA, using droplet digital PCR and methylation analysis, revealed that the contribution of liver to cfDNA was increased by an average of 175-fold in APAP overdose patients with biochemically apparent liver injury compared to healthy subjects, but was not increased in overdose patients with normal liver function tests.

**Conclusions:** We present a novel method for measurement of the tissue origins of cfDNA in healthy and disease states and demonstrate the potential of cfDNA as a clinical biomarker in APAP overdose.
