## Additional File 8 for "Absolute measurement of the tissue origins of cell-free DNA in the healthy state and following paracetamol overdose"

### Sheet: Sheet1
Sample	Cohort	Biomarkers
		cfDNA (ng/ml)	Bilirubin (umol/L)	ALT (IU/l)	AST (IU/l)	ALP (IU/l)	ALB (g/l)	GLDH (IU/l)	Percentage of cfDNA from liver
JD1	Paracetamol Overdose Patients	10882.5	22.2625	3391	2483	144.625	40.7875	653.25	95.4869
JD2		255.656	<2.5	5019	1794	279.5	26.8125	503.75	16.4474
JD3		18998.8	18.6875	2251	3048.5	149.5	31.6875	1056.25	97.6744
JD4		7350.96	11.8625	2795	3113.5	290.875	28.925	583.375	80.7202
JD5		192.865	7.15	11	35.75	91	38.35	11.375	0.0990208
JD6		1168.94	<2.5	17	26	117	36.4	17.875	0.319262
JD7		846.394	107	25	84.5	126.75	43.3875	68.25	1.21988
JD8		787.487	7.15	17	26	95.875	39.325	32.5	0
PS1	Healthy Volunteers	188.174	22.62	11.7	28.6	117	44.46	11.7	0
PS2		20.5274	5.33	14.3	28.6	76.7	37.18	9.1	0
PS3		11.7266	4.29	11.7	52	80.6	38.74	9.1	1.53846
PS4		49.6716	7.8	20.8	42.9	<50	41.86	11.7	0
PS5		26.2577	12.74	20.8	27.3	101.4	43.68	6.5	1.18343
PS6		64.7285	2.6	34	32	76	38.8	10	0.45045
PS7		10.4546	3.9	15.6	36.4	104	40.56	7.8	0
PS8		8.42176	6.63	22.1	35.1	105.3	44.33	7.8	0
PS9		21.4161	6.5	16.9	32.5	126.1	44.33	13	0.909091
PS10		24.9322	9.75	65	26	91	40.3	3.9	0.420757
PS11		13.5963	13	18.2	32.5	135.2	42.25	3.9	0
